# Truncated RNA-binding protein production by DUX4-induced systemic inhibition of nonsense-mediated RNA decay

**DOI:** 10.1101/2021.06.28.450189

**Authors:** Amy E. Campbell, Michael C. Dyle, Lorenzo Calviello, Tyler Matheny, Kavitha Sudheendran, Michael A. Cortazar, Thomas Forman, Rui Fu, Austin E. Gillen, Marvin H. Caruthers, Stephen N. Floor, Sujatha Jagannathan

**Affiliations:** Department of Biochemistry and Molecular Genetics, University of Colorado Anschutz Medical Campus, Aurora, CO 80045, USA; Human Technopole, Milan, Italy; RNA Bioscience Initiative, University of Colorado Anschutz Medical Campus, Aurora, CO 80045, USA; Department of Biochemistry, University of Colorado Boulder, Boulder, CO 80309, USA; Department of Craniofacial Biology, University of Colorado Anschutz Medical Campus, Aurora, CO 80045, USA; Medical Scientist Training Program, University of Colorado Anschutz Medical Campus, Aurora, CO 80045, USA; Department of Cell and Tissue Biology, University of California, San Francisco, San Francisco, CA 94143, USA; Helen Diller Family Comprehensive Cancer Center, University of California, San Francisco, San Francisco, CA 94143, USA

**Author notes:** These authors contributed equally (Amy E. Campbell, Michael C. Dyle, Lorenzo Calviello).

**Keywords:** NMD, DUX4, FSHD, translation, splicing

## Abstract

Nonsense-mediated RNA decay (NMD) is a surveillance mechanism that degrades both canonical and aberrant transcripts carrying premature translation termination codons. NMD is thought to have evolved to prevent the synthesis of toxic truncated proteins. However, whether global inhibition of NMD results in widespread production of truncated proteins is unknown. A human genetic disease, facioscapulohumeral muscular dystrophy (FSHD) features acute inhibition of NMD upon expression of the disease-causing transcription factor, DUX4. Here, using a cell-based model of FSHD, we show the production of hundreds of truncated proteins from physiological NMD targets. Using ribosome profiling, we map the precise C-terminal end of these aberrant truncated proteins and find that RNA-binding proteins are especially enriched for aberrant truncations. The stabilized NMD isoform of one RNA-binding protein, SRSF3, is robustly translated to produce a stable truncated protein, which can also be detected in FSHD patient-derived myotubes. Notably, ectopic expression of truncated SRSF3 alone confers toxicity and its downregulation is cytoprotective. Our results demonstrate the genome-scale impact of NMD inhibition. This widespread production of potentially deleterious truncated proteins has implications for FSHD biology as well as other genetic diseases where NMD is therapeutically modulated.
