## Supplemental Table 3 for "Truncated RNA-binding protein production by DUX4-induced systemic inhibition of nonsense-mediated RNA decay"

### Sheet: key
tab_name	tab_content
te_table	Output from the ORFquant analysis
14h_TE-down	GO analysis results from genes downregulated at the level of translation output at the 14 h time point

### Sheet: te_table
ensembl_gene_id	gene_name	baseline_RiboRNA	RNA_baseMean	RNA_log2FC	RNA_padj	Ribo_baseMean	Ribo_log2FC	Ribo_padj	RiboRNA_log2FC	RiboRNA_padj	TPM_RNA	TPM_Ribo	condition	tx_type_RiboRNA	tx_type_IntronExon
ENSG00000273269	RP11-761B3.1	4.09155	44.3799	0.181392	0.818679	269.549	-1.92377	2.20613e-10	-2.10064	0.00613917	44.5616	1748.84	time04h	TE_down	premRNA_down
ENSG00000064393	HIPK2	-1.58664	452.49	-1.29605	1.37928e-43	55.0487	-2.88157	5.7101e-18	-1.55273	2.52429e-08	108.693	17.4274	time08h	TE_down	Concordant_down
ENSG00000072736	NFATC3	-1.35333	198.995	-0.706424	1.34283e-07	28.6248	-2.03097	3.20779e-09	-1.32147	0.000721728	39.3683	7.91278	time08h	TE_down	Concordant_down
ENSG00000083544	TDRD3	0.0909686	345.01	2.82061	1e-49	53.5296	0.790568	0.103939	-1.95366	4.85108e-05	11.1969	9.11759	time08h	TE_down	Concordant_up
ENSG00000100836	PABPN1	0.406992	1178.6	2.8513	1e-49	733.085	1.8029	8.91449e-27	-1.03935	7.66169e-06	94.069	104.035	time08h	TE_down	Concordant_up
ENSG00000109685	WHSC1	-0.366757	521.628	-0.713998	5.43821e-17	140.956	-1.50999	4.14096e-15	-0.790055	3.13007e-05	58.61	30.6333	time08h	TE_down	premRNA_down
ENSG00000111145	ELK3	-0.763839	391.095	-1.45852	4.61569e-47	113.866	-2.47414	3.24964e-22	-1.04635	0.000880495	299.15	106.43	time08h	TE_down	premRNA_down
ENSG00000122870	BICC1	-0.740549	473.88	0.853218	1.64007e-14	109.402	-0.13361	0.721185	-0.948624	0.00239739	39.0256	14.2011	time08h	TE_down	premRNA_up
ENSG00000133112	TPT1	0.287385	4140.55	0.315662	0.000819929	634.683	-0.502667	0.00314925	-0.798742	0.000954389	678.044	667.839	time08h	TE_down	mixed_NS
ENSG00000133816	MICAL2	-0.297746	452.437	-1.0658	5.45388e-29	185.617	-1.91685	2.85506e-16	-0.829301	0.000872071	89.0118	49.7396	time08h	TE_down	premRNA_down
ENSG00000141867	BRD4	0.909312	223.331	0.910096	3.25948e-10	262.84	-0.20798	0.36805	-1.10195	5.52281e-05	17.9327	32.2625	time08h	TE_down	premRNA_down
ENSG00000146122	DAAM2	0.113453	397.994	-1.32018	2.28913e-42	230.794	-2.49675	1.01849e-39	-1.17005	9.49074e-09	89.1435	74.1876	time08h	TE_down	Concordant_down
ENSG00000150764	DIXDC1	-0.526686	160.662	-0.755737	1.06028e-05	41.7361	-2.37289	1.01389e-11	-1.60729	0.000309107	36.2613	16.2325	time08h	TE_down	premRNA_up
ENSG00000151746	BICD1	1.16831	34.434	1.72137	1.50615e-08	42.916	-0.246226	0.581176	-1.94556	3.13007e-05	4.02463	9.30543	time08h	TE_down	premRNA_down
ENSG00000156011	PSD3	-0.375465	524.605	-0.153254	0.188525	189.055	-1.07168	1.05478e-06	-0.894843	0.00138495	67.6569	35.0648	time08h	TE_down	premRNA_up
ENSG00000163697	APBB2	-0.168261	866.335	0.0546703	0.585462	241.41	-0.704959	8.48446e-05	-0.722701	8.43992e-05	127.801	80.9583	time08h	TE_down	premRNA_up
ENSG00000173210	ABLIM3	-0.904883	151.5	-0.812531	6.52506e-07	28.6208	-2.47024	5.68849e-11	-1.65076	0.000866265	48.7715	15.1358	time08h	TE_down	premRNA_down
ENSG00000174444	RPL4	-0.581326	5357.16	0.354387	6.62457e-09	640.392	-0.416153	0.117763	-0.695862	0.00554257	799.962	339.645	time08h	TE_down	mixed_NS
ENSG00000184014	DENND5A	-1.53242	821.974	-0.364894	8.7004e-06	89.6636	-1.12296	2.00695e-07	-0.749346	0.00132589	106.858	18.057	time08h	TE_down	Concordant_down
ENSG00000198755	RPL10A	-1.39183	1663.27	0.327024	1.45705e-05	180.27	-0.469077	0.105659	-0.822728	0.00969499	982.09	190.167	time08h	TE_down	Concordant_up
ENSG00000250741	NT5C1B-RDH14	-0.533745	809.302	4.77557	1e-49	166.027	3.15763	1.18195e-18	-1.60417	0.00727595	9.23372	4.10534	time08h	TE_down	Concordant_up
ENSG00000258643	BCL2L2-PABPN1	-0.20722	1146.37	2.67495	1e-49	698.317	1.74731	1.12281e-32	-0.905428	1.00354e-05	147.344	89.8813	time08h	TE_down	premRNA_up
ENSG00000102804	TSC22D1	-0.709316	192.88	-0.306469	0.0319424	115.463	0.760984	0.0121513	1.12161	0.000638111	31.9851	11.9966	time08h	TE_up	mixed_NS
ENSG00000163785	RYK	-1.64772	254.811	-0.19784	0.165922	53.9629	1.37618	1.66105e-05	1.53634	3.13007e-05	49.833	7.53099	time08h	TE_up	premRNA_down
ENSG00000143322	ABL2	-0.705905	652.854	1.97356	1e-49	403.71	2.51307	7.14426e-86	0.604396	0.0001832	61.4076	23.1083	time14h	TE_up	Concordant_up
ENSG00000023330	ALAS1	-0.419231	308.2	2.55526	1e-49	322.233	3.35891	5.06308e-69	0.874187	0.000100304	47.2094	23.4518	time14h	TE_up	premRNA_down
ENSG00000128272	ATF4	-2.98381	1037.94	1.52675	1e-49	91.8752	3.12484	1.66673e-17	1.67315	1.08431e-06	367.751	15.2339	time14h	TE_up	Concordant_up
ENSG00000172331	BPGM	-0.535114	189.915	3.09037	1e-49	232.14	4.57307	1.06432e-32	1.55792	0.00162746	47.4442	21.0659	time14h	TE_up	premRNA_up
ENSG00000198561	CTNND1	0.133854	752.321	1.35555	1e-49	849.479	1.83872	8.9454e-102	0.544577	2.90516e-07	106.557	90.4493	time14h	TE_up	premRNA_down
ENSG00000177030	DEAF1	-1.90175	61.7619	-1.91521	7.9544e-13	12.7004	0.650009	0.360148	2.46797	0.00107157	25.9118	3.06171	time14h	TE_up	Concordant_down
ENSG00000163832	ELP6	0.52952	57.0788	-0.825013	0.000907231	69.6913	0.329065	0.270066	1.18629	0.00496212	30.0403	37.4094	time14h	TE_up	Concordant_down
ENSG00000116106	EPHA4	0.213036	181.268	1.0343	3.46456e-13	283.368	1.76969	1.37679e-24	0.800083	0.00159551	24.6175	22.5621	time14h	TE_up	premRNA_up
ENSG00000138411	HECW2	-1.37811	69.6755	0.477638	0.0247902	28.7896	1.82803	8.3312e-07	1.39416	0.00208206	11.2718	2.21184	time14h	TE_up	mixed_NS
ENSG00000137331	IER3	-1.05756	46.2211	0.0982098	0.713672	69.002	2.20406	1.49623e-07	2.15904	0.000199135	155.233	41.5518	time14h	TE_up	mixed_NS
ENSG00000259112	NDUFC2-KCTD14	0.953845	320.553	0.305948	0.0112724	609.832	0.832932	1.52396e-10	0.587413	0.00666116	312.577	587.142	time14h	TE_up	mixed_NS
ENSG00000102908	NFAT5	-0.454692	282.227	1.45415	3.53738e-39	211.038	2.45663	3.40175e-25	1.0711	3.69746e-05	22.686	10.889	time14h	TE_up	premRNA_down
ENSG00000163110	PDLIM5	0.607608	407.178	0.540947	1.07209e-08	598.501	1.10374	7.5351e-13	0.621999	0.000375322	64.9305	87.2121	time14h	TE_up	premRNA_up
ENSG00000145632	PLK2	0.161833	1349.06	1.5464	1e-49	1269.29	2.07608	9.72096e-54	0.594306	0.000154068	206.394	180.008	time14h	TE_up	Concordant_up
ENSG00000166794	PPIB	1.04082	1138.01	0.272729	0.000100457	2854.52	0.541912	6.34421e-14	0.33101	0.000126079	997.072	2037.52	time14h	TE_up	premRNA_down
ENSG00000116731	PRDM2	-0.892549	317.699	1.53081	8.60066e-47	157.452	2.60486	4.28088e-32	1.15673	7.48891e-07	20.9356	6.57526	time14h	TE_up	Concordant_up
ENSG00000117616	RSRP1	-0.423917	378.544	4.05351	1e-49	202.205	5.75814	1.49258e-51	1.76389	0.00472569	12.4154	6.13956	time14h	TE_up	Concordant_up
ENSG00000163785	RYK	-1.64772	254.811	-0.419202	0.00166031	53.9629	1.82562	1.13319e-09	2.30744	2.73217e-13	49.833	7.53099	time14h	TE_up	Concordant_down
ENSG00000118515	SGK1	0.883075	500.635	3.49487	1e-49	641.509	3.98776	9.47115e-211	0.560785	0.00437883	16.609	29.1312	time14h	TE_up	Concordant_up
ENSG00000102804	TSC22D1	-0.709316	192.88	0.224091	0.101286	115.463	1.49097	1.20364e-08	1.323	1.08676e-06	31.9851	11.9966	time14h	TE_up	mixed_NS
ENSG00000184470	TXNRD2	0.861808	53.4505	-2.41887	3.80429e-15	69.5141	-0.536015	0.25403	1.91845	0.00431077	10.5654	18.1532	time14h	TE_up	premRNA_up
ENSG00000114251	WNT5A	0.360851	254.233	-2.59424	1e-49	375.219	-1.5866	3.4065e-15	1.04545	0.000397767	216.769	229.254	time14h	TE_up	premRNA_down
ENSG00000109046	WSB1	-0.150896	314.088	1.31027	3.89166e-27	174.633	2.52964	3.22226e-21	1.28654	8.34144e-05	50.2901	32.3978	time14h	TE_up	Concordant_up
ENSG00000058673	ZC3H11A	-2.16554	437.266	0.928503	3.18943e-24	75.8512	2.53477	1.10024e-13	1.70167	7.10243e-09	88.8736	8.13324	time14h	TE_up	premRNA_down
ENSG00000128016	ZFP36	-1.71325	26.3446	-0.983628	0.00280938	17.8621	1.69159	0.0131418	2.68108	0.0018454	49.153	6.9713	time14h	TE_up	Concordant_down
ENSG00000171940	ZNF217	-0.293752	3086.02	4.76346	1e-49	2847.23	5.37294	0	0.672655	0.000136012	47.4789	26.6339	time14h	TE_up	premRNA_down
ENSG00000173545	ZNF622	0.138824	719.495	3.91775	1e-49	1252.37	4.51241	6.31159e-287	0.655505	0.00199076	56.3974	48.1033	time14h	TE_up	premRNA_down
ENSG00000137185	ZSCAN9	-0.352382	30.8817	0.547747	0.096559	36.8762	2.09829	6.68006e-10	1.61477	0.00496212	11.9923	6.35582	time14h	TE_up	premRNA_down
ENSG00000114331	ACAP2	0.433672	999.08	3.65371	1e-49	408.266	1.90773	1.48201e-06	-1.68511	0.000282715	38.9805	44.2386	time14h	TE_down	premRNA_down
ENSG00000156110	ADK	1.50826	143.097	1.63151	1.53032e-22	193.866	-0.368926	0.51411	-1.9238	0.00149784	33.3174	107.077	time14h	TE_down	premRNA_up
ENSG00000072364	AFF4	-0.176143	1000.36	2.07333	1e-49	523.791	1.49322	2.65635e-26	-0.521685	0.00636542	84.5349	53.1432	time14h	TE_down	premRNA_down
ENSG00000001629	ANKIB1	-1.14916	332.925	0.779251	1.29919e-12	66.137	-0.336011	0.390145	-0.983901	0.00439646	56.6705	13.8814	time14h	TE_down	Concordant_up
ENSG00000169604	ANTXR1	0.717596	986.804	-1.1075	1.47327e-42	1683.9	-1.69291	3.14332e-56	-0.520264	0.000607114	446.14	666.608	time14h	TE_down	Concordant_down
ENSG00000163697	APBB2	-0.168261	866.335	0.0531187	0.55791	241.41	-0.988368	1.35856e-08	-0.966953	1.28355e-08	127.801	80.9583	time14h	TE_down	premRNA_up
ENSG00000136044	APPL2	0.497853	177.159	-0.475845	0.00111268	202.18	-1.35677	2.01373e-11	-0.803145	0.00562147	59.5874	71.963	time14h	TE_down	Concordant_down
ENSG00000124198	ARFGEF2	-0.989268	495.519	1.86239	1e-49	151.828	1.02708	5.57188e-08	-0.766346	0.000126079	39.8388	11.3932	time14h	TE_down	premRNA_down
ENSG00000196914	ARHGEF12	-0.527755	1174.41	1.16993	1e-49	188.179	-0.104101	0.80332	-1.19591	0.000282715	50.1554	22.429	time14h	TE_down	premRNA_down
ENSG00000102606	ARHGEF7	0.920189	107.295	1.31336	9.53354e-13	102.645	0.282883	0.202832	-0.970305	0.00380373	11.8107	21.4736	time14h	TE_down	premRNA_down
ENSG00000153317	ASAP1	-0.387557	628.711	0.684849	1.1443e-17	282.791	-0.0127552	0.964007	-0.614461	0.00400384	101.731	52.1107	time14h	TE_down	premRNA_down
ENSG00000143515	ATP8B2	-2.06704	203.94	-1.02211	2.41743e-13	20.4615	-3.44116	3.79958e-07	-2.34676	0.00336384	50.5079	5.08498	time14h	TE_down	premRNA_up
ENSG00000186318	BACE1	-0.503349	124.813	-1.04678	3.9856e-09	63.1134	-2.54519	6.6321e-12	-1.4255	0.00458726	73.0128	33.4317	time14h	TE_down	Concordant_down
ENSG00000122870	BICC1	-0.740549	473.88	2.8893	1e-49	109.402	1.46852	2.01883e-10	-1.37252	1.70901e-09	39.0256	14.2011	time14h	TE_down	premRNA_up
ENSG00000151746	BICD1	1.16831	34.434	0.938392	0.00473058	42.916	-1.7596	4.20818e-06	-2.65792	1.2887e-07	4.02463	9.30543	time14h	TE_down	premRNA_down
ENSG00000141867	BRD4	0.909312	223.331	1.72012	6.07159e-36	262.84	0.551597	0.00173224	-1.10452	6.28756e-06	17.9327	32.2625	time14h	TE_down	premRNA_down
ENSG00000145741	BTF3	0.276504	1054.49	-0.413711	3.23024e-07	443.038	-1.38007	9.52765e-16	-0.896884	9.86643e-07	521.444	508.21	time14h	TE_down	premRNA_down
ENSG00000150776	C11orf57	0.263356	72.7209	0.252756	0.246985	30.8576	-1.40789	0.000222227	-1.5522	0.000353663	32.5875	31.3586	time14h	TE_down	premRNA_down
ENSG00000182326	C1S	1.169	34.5085	2.88804	7.61559e-18	22.3614	0.670455	0.112337	-2.14036	0.000333186	2.15156	4.978	time14h	TE_down	Concordant_up
ENSG00000162909	CAPN2	0.92981	1262.46	-2.47753	1e-49	1411.46	-3.16348	8.51596e-172	-0.627533	0.00311685	314.989	578.058	time14h	TE_down	premRNA_down
ENSG00000153113	CAST	1.17828	642.465	-0.277959	0.00219781	719.582	-1.14366	1.63638e-06	-0.789248	0.00714761	83.2679	194.394	time14h	TE_down	premRNA_down
ENSG00000140937	CDH11	0.675975	441.58	-0.484706	8.99269e-07	267.272	-1.20809	1.23868e-09	-0.678324	0.00380373	46.8643	67.256	time14h	TE_down	premRNA_up
ENSG00000203668	CHML	-1.11144	413.645	1.74579	1e-49	110.881	0.899292	0.000333845	-0.785725	0.00791162	58.9341	14.973	time14h	TE_down	premRNA_down
ENSG00000131873	CHSY1	-0.96999	468.243	1.88385	1e-49	110.458	0.741823	0.00395042	-1.05533	7.27377e-05	64.4045	18.7657	time14h	TE_down	Concordant_up
ENSG00000146122	DAAM2	0.113453	397.994	-1.5815	1e-49	230.794	-3.53397	7.90401e-56	-1.87319	1.68861e-15	89.1435	74.1876	time14h	TE_down	Concordant_down
ENSG00000057019	DCBLD2	-0.192329	2696.37	-0.737551	2.31608e-28	1220.06	-1.38115	5.93611e-35	-0.582507	1.76782e-05	570.259	352.919	time14h	TE_down	premRNA_up
ENSG00000118655	DCLRE1B	-0.765566	129.73	0.169664	0.344372	36.1988	-1.21688	0.00203773	-1.29635	0.00437954	43.6942	15.5193	time14h	TE_down	mixed_NS
ENSG00000162733	DDR2	0.0561236	283.301	-1.74811	1.5578e-43	220.289	-2.58611	1.23172e-32	-0.775158	0.00938807	89.3881	70.3726	time14h	TE_down	Concordant_down
ENSG00000198231	DDX42	1.0606	238.421	0.572626	7.06572e-06	285.56	-0.646382	0.000200458	-1.14467	2.18833e-08	32.1452	66.9594	time14h	TE_down	Concordant_up
ENSG00000184014	DENND5A	-1.53242	821.974	0.420989	6.15704e-08	89.6636	-0.960584	1.40578e-05	-1.33132	1.55992e-11	106.858	18.057	time14h	TE_down	Concordant_up
ENSG00000150764	DIXDC1	-0.526686	160.662	1.22799	2.58344e-17	41.7361	-0.67322	0.0433003	-1.85843	9.47747e-09	36.2613	16.2325	time14h	TE_down	premRNA_up
ENSG00000164741	DLC1	-0.491471	1543.55	1.99201	1e-49	585.339	1.48653	1.48773e-32	-0.446887	0.00967219	80.4666	37.2711	time14h	TE_down	premRNA_down
ENSG00000147459	DOCK5	-0.407047	180.49	-0.820615	1.19914e-08	72.196	-2.34233	2.97639e-15	-1.43334	2.3031e-05	21.4368	10.7754	time14h	TE_down	Concordant_down
ENSG00000141627	DYM	-0.0960455	205.845	0.622005	4.56834e-06	74.0313	-0.510321	0.133908	-1.06567	0.00458726	30.0179	20.3934	time14h	TE_down	premRNA_up
ENSG00000158711	ELK4	-0.461284	126.972	0.0405037	0.830309	28.3026	-1.30525	0.0028233	-1.27407	0.00832242	37.1625	17.724	time14h	TE_down	mixed_NS
ENSG00000112851	ERBIN	-0.491671	817.131	0.829246	2.65169e-25	260.02	-0.255958	0.484126	-1.00353	0.00445599	86.4977	40.0569	time14h	TE_down	Concordant_up
ENSG00000116285	ERRFI1	-0.457837	1107.07	0.467889	4.09004e-09	392.47	-0.380842	0.0652222	-0.771342	9.13261e-05	424.774	203.266	time14h	TE_down	Concordant_up
ENSG00000182197	EXT1	-0.477174	638.039	1.4926	1e-49	120.935	0.0759284	0.77981	-1.32444	2.92613e-10	53.3209	25.042	time14h	TE_down	premRNA_up
ENSG00000152767	FARP1	0.829741	317.475	-0.711444	1.91809e-09	123.715	-1.82185	2.65327e-16	-1.05184	8.31037e-05	11.9798	19.9538	time14h	TE_down	Concordant_down
ENSG00000083857	FAT1	-0.721338	3893.58	-1.45457	1e-49	2018.65	-2.49611	1.39611e-22	-0.97634	0.00125134	324.773	120.402	time14h	TE_down	premRNA_down
ENSG00000087086	FTL	-2.80123	1273.55	-0.572478	4.15273e-10	64.2718	-1.94927	2.38603e-07	-1.33821	0.00217757	1929.38	95.3853	time14h	TE_down	premRNA_up
ENSG00000131459	GFPT2	0.305348	248.692	-0.348568	0.00298187	309.702	-1.19681	7.35819e-09	-0.799452	0.00456403	105.99	106.227	time14h	TE_down	premRNA_up
ENSG00000092036	HAUS4	0.519701	58.7911	-0.894547	0.000375501	58.5323	-2.87367	3.27209e-12	-1.92759	0.000552665	33.3688	41.1611	time14h	TE_down	Concordant_down
ENSG00000064393	HIPK2	-1.58664	452.49	-2.07294	1e-49	55.0487	-4.21356	2.07858e-19	-2.13322	2.86413e-05	108.693	17.4274	time14h	TE_down	Concordant_down
ENSG00000116679	IVNS1ABP	0.554681	586.332	1.8368	1e-49	230.955	-0.709664	0.115237	-2.46655	1.78129e-09	57.7315	73.6673	time14h	TE_down	premRNA_up
ENSG00000114982	KANSL3	-0.537424	162.549	0.599899	2.43509e-05	55.0692	-0.860862	0.00567916	-1.40393	7.28086e-06	30.2099	13.3836	time14h	TE_down	premRNA_down
ENSG00000055609	KMT2C	-1.54473	732.449	1.45027	1e-49	124.396	0.497031	0.0108136	-0.892063	9.14629e-06	26.8864	4.48948	time14h	TE_down	premRNA_down
ENSG00000198121	LPAR1	-0.0650655	286.335	-1.4425	1.83579e-29	185.092	-2.42159	1.08999e-29	-0.906161	0.00149784	198.903	139.246	time14h	TE_down	premRNA_up
ENSG00000070018	LRP6	-0.870367	471.443	2.62409	1e-49	101.965	1.12919	0.0160903	-1.42257	0.00695245	23.8207	7.64386	time14h	TE_down	premRNA_up
ENSG00000047849	MAP4	-0.0623695	1149.94	-0.979379	1.59143e-36	996.069	-1.70202	4.71924e-43	-0.653685	3.96471e-05	115.468	81.0471	time14h	TE_down	premRNA_down
ENSG00000069020	MAST4	-0.55056	241.406	0.764127	4.70446e-08	113.075	-0.382254	0.147068	-1.09603	0.000553936	11.4429	5.00534	time14h	TE_down	premRNA_up
ENSG00000125686	MED1	-1.02127	610.225	2.13083	1e-49	151.166	1.13963	1.78102e-07	-0.916863	0.000900692	50.4605	13.9903	time14h	TE_down	premRNA_down
ENSG00000176624	MEX3C	-0.295405	428.465	2.43599	1e-49	129.805	1.22069	4.99909e-10	-1.16699	3.18993e-06	38.4307	21.5238	time14h	TE_down	Concordant_up
ENSG00000133816	MICAL2	-0.297746	452.437	-2.68051	1e-49	185.617	-4.18468	2.62137e-42	-1.40492	6.01265e-05	89.0118	49.7396	time14h	TE_down	premRNA_up
ENSG00000133131	MORC4	0.433187	239.518	2.67764	1e-49	175.887	1.51389	2.54032e-08	-1.0967	0.00636542	19.1706	21.7464	time14h	TE_down	premRNA_up
ENSG00000163719	MTMR14	-0.0560574	154.793	1.83129	1.89687e-33	59.9594	0.765215	0.00949747	-0.997694	0.00648322	19.2105	13.5666	time14h	TE_down	Concordant_up
ENSG00000100330	MTMR3	-0.520885	174.1	1.55429	4.33718e-26	60.9005	0.591974	0.0148345	-0.892327	0.00747577	16.9901	7.64853	time14h	TE_down	premRNA_down
ENSG00000145555	MYO10	-0.281986	539.482	1.50134	1e-49	226.326	0.691501	3.1094e-05	-0.74302	0.00035612	27.2105	15.439	time14h	TE_down	Concordant_up
ENSG00000197535	MYO5A	-0.56462	685.377	1.27035	1e-49	248.424	0.343226	0.171644	-0.869971	0.000236842	53.5172	23.0928	time14h	TE_down	premRNA_up
ENSG00000196498	NCOR2	0.325685	238.036	-3.03642	1e-49	242.037	-5.85522	2.36556e-27	-2.80719	6.67057e-05	35.551	36.3394	time14h	TE_down	Concordant_down
ENSG00000101361	NOP56	0.531356	414.996	0.697047	9.30143e-14	277.176	-0.123919	0.448774	-0.761135	1.55254e-06	75.1295	93.7261	time14h	TE_down	Concordant_up
ENSG00000113971	NPHP3	0.160109	360.155	2.66338	1e-49	211.163	1.80519	2.3072e-28	-0.792881	0.00199076	16.6904	14.5324	time14h	TE_down	Concordant_up
ENSG00000177463	NR2C2	-0.205393	101.375	0.764079	3.18002e-05	40.1456	-0.444678	0.175137	-1.16633	0.00489396	22.243	13.5925	time14h	TE_down	Concordant_up
ENSG00000078618	NRDC	0.655893	482.834	0.79476	4.35761e-17	463.871	-0.466574	0.242077	-1.18863	0.00640119	58.8848	82.8789	time14h	TE_down	premRNA_down
ENSG00000165671	NSD1	-0.993305	494.85	-0.0712088	0.503807	123.685	-1.00521	4.41003e-05	-0.8591	0.00105131	45.1891	12.8728	time14h	TE_down	mixed_NS
ENSG00000250741	NT5C1B-RDH14	-0.533745	809.302	7.00104	1e-49	166.027	5.08416	2.56964e-51	-1.83975	7.40385e-05	9.23372	4.10534	time14h	TE_down	Concordant_up
ENSG00000143748	NVL	0.0229006	83.1975	1.22907	9.18466e-10	46.0166	-0.192397	0.631819	-1.34396	0.00397528	15.7573	12.0124	time14h	TE_down	premRNA_down
ENSG00000119900	OGFRL1	-0.833962	650.798	1.36269	1e-49	115.512	0.233273	0.458854	-1.07239	0.000400928	115.125	38.2688	time14h	TE_down	Concordant_up
ENSG00000147162	OGT	0.277111	163.047	-0.829901	2.83493e-08	110.27	-2.06777	6.15971e-12	-1.17494	0.000805415	32.2117	31.4127	time14h	TE_down	premRNA_down
ENSG00000123240	OPTN	0.326495	292.881	-1.06707	3.42497e-16	176.987	-2.20418	2.31165e-19	-1.06538	0.00105202	67.6767	69.2318	time14h	TE_down	Concordant_down
ENSG00000079156	OSBPL6	0.597387	266.562	3.12737	1e-49	134.454	1.94981	3.82445e-12	-1.11355	0.00118132	9.09163	12.0912	time14h	TE_down	Concordant_up
ENSG00000138650	PCDH10	0.195686	33.8072	3.15585	2.94519e-18	9.82646	0.450771	0.568711	-2.58866	0.00242885	1.36115	1.22671	time14h	TE_down	Concordant_up
ENSG00000100731	PCNX1	-0.869714	875.152	1.61545	1e-49	202.809	0.61431	0.0161338	-0.922025	0.000100304	39.467	12.6727	time14h	TE_down	Concordant_up
ENSG00000154678	PDE1C	0.521132	62.9751	1.29864	1.28072e-08	36.022	-0.655677	0.0998171	-1.91575	7.95787e-05	8.41406	10.3933	time14h	TE_down	premRNA_up
ENSG00000165650	PDZD8	-1.1433	353.331	1.17623	6.18887e-28	55.302	-0.37895	0.312454	-1.43902	1.55254e-06	39.1058	9.63343	time14h	TE_down	premRNA_down
ENSG00000143393	PI4KB	-0.77979	250.315	0.246168	0.0449495	74.7255	-0.842339	0.00265467	-1.06541	0.000591881	57.4106	20.112	time14h	TE_down	mixed_NS
ENSG00000076356	PLXNA2	-0.672898	340.673	-2.99443	1e-49	140.169	-4.84998	2.15381e-38	-1.81923	0.000100304	65.21	25.3365	time14h	TE_down	Concordant_down
ENSG00000115825	PRKD3	-0.574786	207.522	-0.204063	0.150069	48.9213	-2.08194	8.86638e-05	-1.71598	0.000583109	36.6754	15.6704	time14h	TE_down	mixed_NS
ENSG00000156011	PSD3	-0.375465	524.605	0.719409	1.56454e-13	189.055	-0.846666	9.41356e-05	-1.49015	1.55992e-11	67.6569	35.0648	time14h	TE_down	premRNA_up
ENSG00000143545	RAB13	0.486073	155.663	-0.582038	0.000285847	87.653	-2.26307	9.03154e-10	-1.58156	0.000153578	106.044	126.615	time14h	TE_down	Concordant_down
ENSG00000204628	RACK1	0.340454	6547.88	0.399559	1.3823e-08	2677.65	-0.236075	0.0514781	-0.574764	0.000407396	914.451	948.199	time14h	TE_down	premRNA_up
ENSG00000132155	RAF1	-0.256857	597.203	1.00076	7.03659e-25	163.371	-0.0891323	0.735223	-1.01363	2.21447e-05	87.7642	51.0239	time14h	TE_down	premRNA_down
ENSG00000017797	RALBP1	-0.742639	260.265	0.268616	0.0417923	78.2816	-0.915302	0.000977137	-1.115	0.000784931	77.2166	28.0416	time14h	TE_down	mixed_NS
ENSG00000170471	RALGAPB	-0.136151	372.144	1.92611	1e-49	141.265	0.855331	0.00049437	-0.996952	0.000258089	23.9856	15.6743	time14h	TE_down	premRNA_down
ENSG00000109756	RAPGEF2	-0.516282	563.357	2.89618	1e-49	167.949	1.86605	8.99843e-14	-0.95654	0.0009285	18.0322	8.15395	time14h	TE_down	Concordant_up
ENSG00000135870	RC3H1	-1.17974	483.449	2.66364	1e-49	66.982	1.84275	4.41475e-14	-0.74757	0.00838753	28.8395	6.85801	time14h	TE_down	premRNA_down
ENSG00000056586	RC3H2	-1.40339	662.681	2.38031	1e-49	78.7551	1.22417	2.1304e-05	-1.07195	0.000190659	38.0681	7.28924	time14h	TE_down	premRNA_down
ENSG00000180198	RCC1	-0.19676	85.4229	-0.839862	1.26803e-05	67.8537	-2.01382	3.042e-12	-1.13844	0.00432754	56.436	34.7772	time14h	TE_down	premRNA_up
ENSG00000240857	RDH14	-0.512648	159.77	3.1855	1e-49	55.5373	-0.0211908	0.972077	-3.14573	1.55992e-11	65.4894	29.7179	time14h	TE_down	Concordant_up
ENSG00000082996	RNF13	0.0160123	87.2879	0.357541	0.0755673	40.3823	-0.980141	0.0150636	-1.20477	0.00827271	30.7383	23.2771	time14h	TE_down	mixed_NS
ENSG00000263809	RP11-849F2.7	0.160356	287.133	0.739347	3.18659e-08	30.3201	-0.92963	0.0330789	-1.57402	0.000200073	77.7617	67.7235	time14h	TE_down	mixed_NS
ENSG00000188846	RPL14	-0.127374	1785.24	0.376177	4.01206e-08	154.403	-0.530855	0.0257423	-0.892924	2.86413e-05	196.95	129.803	time14h	TE_down	Concordant_up
ENSG00000125691	RPL23	0.928688	3457.07	0.269452	1.54296e-05	852.445	-0.424443	0.00192738	-0.64498	1.08102e-06	527.14	966.339	time14h	TE_down	mixed_NS
ENSG00000100316	RPL3	-0.252403	3257.19	0.160672	0.0607523	872.714	-0.709538	0.000766807	-0.811677	0.00531615	624.433	364.599	time14h	TE_down	mixed_NS
ENSG00000197756	RPL37A	1.01623	3802.68	0.369734	5.23527e-07	701.785	-0.19327	0.217348	-0.501883	0.00774525	485.191	968.157	time14h	TE_down	premRNA_down
ENSG00000174444	RPL4	-0.581326	5357.16	0.465502	6.21586e-15	640.392	-0.396084	0.0967644	-0.797641	8.63258e-05	799.962	339.645	time14h	TE_down	mixed_NS
ENSG00000089009	RPL6	-0.246628	1287.59	0.494816	8.86048e-14	210.124	-0.156884	0.505507	-0.606786	0.00396476	247.24	145.17	time14h	TE_down	Concordant_up
ENSG00000148303	RPL7A	-2.00995	3255.98	0.210964	0.00243959	200.261	-0.605995	0.0258879	-0.788417	0.00958967	1296.18	137.917	time14h	TE_down	premRNA_up
ENSG00000142534	RPS11	-0.509617	4589.38	0.458577	2.59303e-11	1082.28	-0.0708391	0.59876	-0.472689	0.00272436	2715.52	1235.88	time14h	TE_down	Concordant_up
ENSG00000182774	RPS17	0.133809	3610.65	0.440474	3.85871e-09	698.29	-0.317644	0.110397	-0.697179	0.000885569	769.593	653.231	time14h	TE_down	mixed_NS
ENSG00000231500	RPS18	-1.15612	2539.51	0.506946	4.33938e-16	201.985	-0.0462998	0.842529	-0.519091	0.00613671	1110.16	270.105	time14h	TE_down	Concordant_up
ENSG00000147010	SH3KBP1	-0.0678458	204.935	-0.0183421	0.910108	135.897	-1.0617	1.15944e-07	-0.981167	0.000104083	50.1256	34.997	time14h	TE_down	mixed_NS
ENSG00000197555	SIPA1L1	-0.757184	522.501	0.861663	4.78637e-24	133.818	0.0590453	0.800249	-0.747347	7.27377e-05	39.8618	14.2735	time14h	TE_down	premRNA_up
ENSG00000144136	SLC20A1	0.517231	296.931	-1.65698	3.7124e-46	364.644	-3.36184	5.57697e-47	-1.64265	2.13431e-10	183.515	225.828	time14h	TE_down	premRNA_up
ENSG00000138449	SLC40A1	-0.15725	148.242	0.929709	3.65249e-07	75.3412	-1.17968	0.000433458	-2.02802	6.59159e-07	29.131	18.6516	time14h	TE_down	Concordant_up
ENSG00000183023	SLC8A1	0.661341	356.083	-0.692937	1.06407e-08	175.594	-3.9244	2.69842e-25	-3.16538	1.68861e-15	35.3601	50.0318	time14h	TE_down	Concordant_down
ENSG00000090020	SLC9A1	0.339111	117.733	-0.485784	0.010885	120.674	-2.16111	4.52809e-09	-1.6406	0.00224771	42.2857	43.7893	time14h	TE_down	premRNA_up
ENSG00000145147	SLIT2	0.633863	420.222	3.72486	1e-49	439.66	2.86764	5.65197e-63	-0.797344	0.000649753	10.9287	15.0571	time14h	TE_down	premRNA_up
ENSG00000108854	SMURF2	-0.945879	925.965	0.752276	6.70998e-21	147.949	-0.631232	0.0174345	-1.29242	1.562e-08	220.511	65.7691	time14h	TE_down	premRNA_down
ENSG00000089006	SNX5	0.576531	281.747	-0.638994	1.09858e-06	139.837	-2.41577	2.76602e-19	-1.72518	3.85949e-08	58.1107	75.7373	time14h	TE_down	Concordant_down
ENSG00000196141	SPATS2L	0.973604	887.995	-1.40789	1e-49	589.278	-2.02069	8.5086e-47	-0.561214	0.00531537	126.185	241.604	time14h	TE_down	premRNA_down
ENSG00000170581	STAT2	0.297661	158.805	-0.754337	3.2838e-07	151.054	-1.61076	1.0418e-18	-0.800561	0.00299395	48.8993	48.6451	time14h	TE_down	mixed_NS
ENSG00000147133	TAF1	-0.294179	126.046	-0.403366	0.0126877	66.4962	-1.8112	1.55832e-06	-1.29802	0.00400384	19.7639	11.0823	time14h	TE_down	mixed_NS
ENSG00000083544	TDRD3	0.0909686	345.01	3.56178	1e-49	53.5296	1.24845	0.0023935	-2.22273	1.50035e-07	11.1969	9.11759	time14h	TE_down	premRNA_down
ENSG00000092969	TGFB2	0.510912	216.588	-2.07108	5.77805e-42	241.883	-3.92523	1.86778e-58	-1.78871	2.7171e-09	148.526	181.657	time14h	TE_down	premRNA_up
ENSG00000115970	THADA	0.923501	132.452	1.15247	3.45182e-13	125.944	-0.0716962	0.842629	-1.15747	0.00194403	6.5731	11.9892	time14h	TE_down	premRNA_down
ENSG00000243414	TICAM2	-0.321309	66.392	1.36045	1.16547e-10	20.9174	-1.48964	0.0151397	-2.76457	9.22938e-07	51.0787	27.8986	time14h	TE_down	Concordant_up
ENSG00000269556	TMEM185A	1.4188	91.025	3.84214	1e-49	41.51	1.86434	1.70999e-07	-1.91182	3.24147e-05	3.81777	11.2512	time14h	TE_down	Concordant_up
ENSG00000133112	TPT1	0.287385	4140.55	0.376007	3.32841e-05	634.683	-0.687697	1.19286e-05	-1.00262	7.78495e-07	678.044	667.839	time14h	TE_down	mixed_NS
ENSG00000038382	TRIO	-0.871368	1129.41	-0.42754	2.16398e-08	334.417	-1.15832	1.81725e-14	-0.677633	0.000100304	85.0795	27.2748	time14h	TE_down	premRNA_down
ENSG00000167721	TSR1	0.297217	339.851	0.853678	7.59228e-16	271.18	-0.364824	0.0682898	-1.15559	5.62293e-09	70.2616	69.8663	time14h	TE_down	Concordant_up
ENSG00000113638	TTC33	1.44852	19.3628	0.252698	0.562693	22.8679	-2.1463	1.83458e-06	-2.32167	0.000503633	6.92828	21.0145	time14h	TE_down	premRNA_up
ENSG00000188229	TUBB4B	0.44338	1887.73	1.02091	1.69684e-30	2042.68	-0.233504	0.259648	-1.19371	4.2564e-07	726.905	832.754	time14h	TE_down	premRNA_up
ENSG00000170035	UBE2E3	-0.0319908	220.928	-0.199286	0.1406	105.507	-1.06952	1.14721e-05	-0.791874	0.00974132	123.127	89.0035	time14h	TE_down	premRNA_up
ENSG00000198722	UNC13B	-1.59322	438.597	1.62596	1e-49	96.5543	0.831883	0.000544641	-0.702042	0.00601615	20.5545	3.27467	time14h	TE_down	premRNA_up
ENSG00000058056	USP13	0.335296	87.4159	-0.0107875	0.962906	93.443	-1.23349	7.70761e-06	-1.13187	0.00213233	25.404	26.2102	time14h	TE_down	mixed_NS
ENSG00000150630	VEGFC	0.201172	220.882	-0.979632	1.00901e-12	189.175	-2.30773	2.36453e-27	-1.26157	2.99874e-06	136.062	123.276	time14h	TE_down	Concordant_down
ENSG00000163625	WDFY3	-0.941538	724.197	1.27226	1e-49	199.804	0.22794	0.360606	-0.964146	4.35227e-06	37.6023	11.2624	time14h	TE_down	premRNA_down
ENSG00000109685	WHSC1	-0.366757	521.628	-1.47317	1e-49	140.956	-2.3068	7.42908e-27	-0.814599	0.000900721	58.61	30.6333	time14h	TE_down	premRNA_down
ENSG00000060237	WNK1	-1.00031	1288.6	1.29114	1e-49	347.077	0.384202	0.0349276	-0.848393	1.69938e-05	74.0573	20.9537	time14h	TE_down	Concordant_up
ENSG00000196323	ZBTB44	-1.20204	74.147	0.723374	0.000546507	11.5578	-2.07172	0.00975447	-2.6729	0.000934485	17.5587	4.08622	time14h	TE_down	premRNA_up
ENSG00000153786	ZDHHC7	-0.666297	126.829	1.09581	7.89014e-13	40.32	0.101406	0.784779	-0.944313	0.00938807	67.1302	26.2498	time14h	TE_down	Concordant_up
ENSG00000172671	ZFAND4	-0.310959	30.9795	2.23485	2.15493e-11	4.37848	-0.533654	0.592765	-2.57886	0.00758254	2.94459	1.62451	time14h	TE_down	premRNA_down
ENSG00000165156	ZHX1	-1.10131	414.269	2.08589	1e-49	73.3353	0.87307	0.0167376	-1.13681	0.00601615	40.1816	10.3094	time14h	TE_down	premRNA_down
ENSG00000196652	ZKSCAN5	-1.21809	207.739	2.1798	1e-49	28.1184	0.93715	0.00903089	-1.1852	0.00242885	24.3006	5.5679	time14h	TE_down	Concordant_up
ENSG00000124459	ZNF45	-1.6225	111.467	1.75525	1.2919e-22	13.1619	0.214402	0.728525	-1.48924	0.00774525	20.5225	3.17815	time14h	TE_down	premRNA_down
ENSG00000204519	ZNF551	-0.693006	127.299	2.87868	1e-49	30.1375	1.05015	0.00547319	-1.76361	6.47229e-06	16.6351	6.33867	time14h	TE_down	premRNA_down

### Sheet: 14h_TE-down
Analysis Type:	PANTHER Overrepresentation Test (Released 20210224)
Annotation Version and Release Date:	GO Ontology database DOI: 10.5281/zenodo.4495804 Released 2021-02-01
Analyzed List:	upload_1 (Homo sapiens)
Reference List:	Homo sapiens (all genes in database)
Test Type:	FISHER
Correction:	FDR
GO biological process complete	Homo sapiens - REFLIST (20595)	upload_1 (138)	upload_1 (expected)	upload_1 (over/under)	upload_1 (fold Enrichment)	upload_1 (raw P-value)	upload_1 (FDR)
positive regulation of fibroblast migration (GO:0010763)	14	3	0.09	+	31.98	0.000183	0.0298
regulation of fibroblast migration (GO:0010762)	36	4	0.24	+	16.58	0.000143	0.0247
SRP-dependent cotranslational protein targeting to membrane (GO:0006614)	96	10	0.64	+	15.55	2.27e-09	1.2e-05
cotranslational protein targeting to membrane (GO:0006613)	101	10	0.68	+	14.78	3.58e-09	9.4e-06
protein targeting to ER (GO:0045047)	111	10	0.74	+	13.44	8.3e-09	1.45e-05
establishment of protein localization to endoplasmic reticulum (GO:0072599)	115	10	0.77	+	12.98	1.14e-08	1.49e-05
viral transcription (GO:0019083)	116	10	0.78	+	12.87	1.23e-08	1.49e-05
nuclear-transcribed mRNA catabolic process, nonsense-mediated decay (GO:0000184)	120	10	0.8	+	12.44	1.66e-08	1.75e-05
protein localization to endoplasmic reticulum (GO:0070972)	142	10	0.95	+	10.51	7.38e-08	6.47e-05
translational initiation (GO:0006413)	143	10	0.96	+	10.44	7.86e-08	6.2e-05
ribosomal large subunit biogenesis (GO:0042273)	72	5	0.48	+	10.36	0.000163	0.028
nuclear-transcribed mRNA catabolic process (GO:0000956)	196	12	1.31	+	9.14	1.52e-08	1.72e-05
protein targeting to membrane (GO:0006612)	183	11	1.23	+	8.97	7.42e-08	6.16e-05
viral gene expression (GO:0019080)	172	10	1.15	+	8.68	3.98e-07	0.000273
positive regulation of protein binding (GO:0032092)	86	5	0.58	+	8.68	0.000357	0.0481
mRNA catabolic process (GO:0006402)	216	12	1.45	+	8.29	4.21e-08	3.91e-05
RNA catabolic process (GO:0006401)	246	s	1.65	+	7.28	1.62e-07	0.000122
regulation of small GTPase mediated signal transduction (GO:0051056)	327	15	2.19	+	6.85	9.35e-09	1.48e-05
rRNA processing (GO:0006364)	260	11	1.74	+	6.31	2.06e-06	0.00109
rRNA metabolic process (GO:0016072)	270	11	1.81	+	6.08	2.93e-06	0.0014
regulation of Ras protein signal transduction (GO:0046578)	198	8	1.33	+	6.03	7.29e-05	0.016
establishment of protein localization to membrane (GO:0090150)	307	12	2.06	+	5.83	1.55e-06	0.000903
nucleobase-containing compound catabolic process (GO:0034655)	375	13	2.51	+	5.17	2.02e-06	0.0011
ribosome biogenesis (GO:0042254)	332	11	2.22	+	4.94	1.92e-05	0.00644
regulation of GTPase activity (GO:0043087)	490	16	3.28	+	4.87	2.71e-07	0.000194
protein targeting (GO:0006605)	369	12	2.47	+	4.85	9.5e-06	0.00357
positive regulation of GTPase activity (GO:0043547)	413	13	2.77	+	4.7	5.59e-06	0.00245
heterocycle catabolic process (GO:0046700)	418	13	2.8	+	4.64	6.34e-06	0.0027
cellular nitrogen compound catabolic process (GO:0044270)	424	13	2.84	+	4.58	7.36e-06	0.00298
protein localization to membrane (GO:0072657)	537	16	3.6	+	4.45	8.8e-07	0.000534
aromatic compound catabolic process (GO:0019439)	440	13	2.95	+	4.41	1.08e-05	0.00387
translation (GO:0006412)	384	11	2.57	+	4.28	6.91e-05	0.016
viral process (GO:0016032)	849	24	5.69	+	4.22	3.23e-09	1.27e-05
ncRNA processing (GO:0034470)	432	12	2.89	+	4.15	4.28e-05	0.0115
organic cyclic compound catabolic process (GO:1901361)	468	13	3.14	+	4.15	2.03e-05	0.00667
peptide biosynthetic process (GO:0043043)	409	11	2.74	+	4.01	0.000119	0.0226
establishment of protein localization to organelle (GO:0072594)	449	12	3.01	+	3.99	6.14e-05	0.0149
biological process involved in symbiotic interaction (GO:0044403)	937	24	6.28	+	3.82	2.06e-08	2.03e-05
morphogenesis of an epithelium (GO:0002009)	430	11	2.88	+	3.82	0.000182	0.0299
cellular response to growth factor stimulus (GO:0071363)	503	12	3.37	+	3.56	0.000174	0.0292
positive regulation of apoptotic process (GO:0043065)	549	13	3.68	+	3.53	9.96e-05	0.0199
ribonucleoprotein complex biogenesis (GO:0022613)	465	11	3.12	+	3.53	0.000349	0.0479
heart development (GO:0007507)	508	12	3.4	+	3.53	0.00019	0.0306
ncRNA metabolic process (GO:0034660)	517	12	3.46	+	3.46	0.000222	0.0341
positive regulation of programmed cell death (GO:0043068)	564	13	3.78	+	3.44	0.000129	0.0237
response to growth factor (GO:0070848)	532	12	3.56	+	3.37	0.000287	0.0404
peptide metabolic process (GO:0006518)	537	12	3.6	+	3.33	0.000312	0.0435
negative regulation of gene expression (GO:0010629)	964	21	6.46	+	3.25	2.27e-06	0.00112
cellular macromolecule catabolic process (GO:0044265)	912	19	6.11	+	3.11	1.34e-05	0.00471
positive regulation of cell death (GO:0010942)	627	13	4.2	+	3.09	0.000353	0.0481
positive regulation of hydrolase activity (GO:0051345)	777	16	5.21	+	3.07	7.78e-05	0.0168
mRNA metabolic process (GO:0016071)	694	14	4.65	+	3.01	0.000274	0.0393
macromolecule catabolic process (GO:0009057)	1046	21	7.01	+	3	7.84e-06	0.00309
regulation of anatomical structure morphogenesis (GO:0022603)	955	19	6.4	+	2.97	2.51e-05	0.00776
regulation of hydrolase activity (GO:0051336)	1308	26	8.76	+	2.97	6.58e-07	0.000432
response to organonitrogen compound (GO:0010243)	997	19	6.68	+	2.84	4.45e-05	0.0115
circulatory system development (GO:0072359)	853	16	5.72	+	2.8	0.000222	0.0343
intracellular protein transport (GO:0006886)	973	18	6.52	+	2.76	0.000104	0.0205
regulation of intracellular signal transduction (GO:1902531)	1768	31	11.85	+	2.62	6.66e-07	0.00042
response to nitrogen compound (GO:1901698)	1085	19	7.27	+	2.61	0.000133	0.0236
negative regulation of signal transduction (GO:0009968)	1276	22	8.55	+	2.57	4.67e-05	0.0119
cellular response to oxygen-containing compound (GO:1901701)	1058	18	7.09	+	2.54	0.000287	0.0408
intracellular transport (GO:0046907)	1499	25	10.04	+	2.49	2.28e-05	0.00719
cytoskeleton organization (GO:0007010)	1204	20	8.07	+	2.48	0.000175	0.0291
cellular response to endogenous stimulus (GO:0071495)	1146	19	7.68	+	2.47	0.000265	0.0387
protein transport (GO:0015031)	1463	24	9.8	+	2.45	4.42e-05	0.0116
RNA metabolic process (GO:0016070)	1599	26	10.71	+	2.43	3.57e-05	0.00989
peptide transport (GO:0015833)	1492	24	10	+	2.4	8.71e-05	0.0176
negative regulation of cell communication (GO:0010648)	1373	22	9.2	+	2.39	0.000199	0.0317
negative regulation of signaling (GO:0023057)	1376	22	9.22	+	2.39	0.000202	0.0318
response to oxygen-containing compound (GO:1901700)	1584	25	10.61	+	2.36	6.96e-05	0.0159
regulation of signal transduction (GO:0009966)	3047	48	20.42	+	2.35	5.33e-09	1.2e-05
amide transport (GO:0042886)	1526	24	10.23	+	2.35	0.000106	0.0204
positive regulation of catalytic activity (GO:0043085)	1415	22	9.48	+	2.32	0.000252	0.0379
response to endogenous stimulus (GO:0009719)	1416	22	9.49	+	2.32	0.000254	0.0378
establishment of protein localization (GO:0045184)	1558	24	10.44	+	2.3	0.000133	0.0239
regulation of cell communication (GO:0010646)	3424	52	22.94	+	2.27	3.23e-09	1.02e-05
regulation of signaling (GO:0023051)	3459	52	23.18	+	2.24	7.19e-09	1.42e-05
negative regulation of response to stimulus (GO:0048585)	1804	27	12.09	+	2.23	0.000106	0.0206
positive regulation of molecular function (GO:0044093)	1766	26	11.83	+	2.2	0.000172	0.0291
regulation of catalytic activity (GO:0050790)	2516	37	16.86	+	2.19	3.19e-06	0.00148
cellular protein localization (GO:0034613)	1639	24	10.98	+	2.19	0.00037	0.0495
biological process involved in interspecies interaction between organisms (GO:0044419)	2118	31	14.19	+	2.18	3.01e-05	0.00914
nitrogen compound transport (GO:0071705)	1801	26	12.07	+	2.15	0.000205	0.032
establishment of localization in cell (GO:0051649)	2365	34	15.85	+	2.15	2.09e-05	0.00674
cellular response to organic substance (GO:0071310)	2331	33	15.62	+	2.11	3.5e-05	0.00986
anion transport (GO:0006820)	2287	32	15.32	+	2.09	5.68e-05	0.014
regulation of developmental process (GO:0050793)	2441	34	16.36	+	2.08	3.06e-05	0.0091
organic substance transport (GO:0071702)	2170	30	14.54	+	2.06	0.000128	0.0238
regulation of cellular component organization (GO:0051128)	2360	32	15.81	+	2.02	0.000129	0.0235
negative regulation of metabolic process (GO:0009892)	3104	42	20.8	+	2.02	6.46e-06	0.00268
regulation of molecular function (GO:0065009)	3178	43	21.29	+	2.02	4.45e-06	0.002
positive regulation of response to stimulus (GO:0048584)	2278	30	15.26	+	1.97	0.000318	0.044
cellular localization (GO:0051641)	3003	39	20.12	+	1.94	3.17e-05	0.00927
negative regulation of macromolecule metabolic process (GO:0010605)	2861	37	19.17	+	1.93	6.28e-05	0.0148
ion transport (GO:0006811)	2881	37	19.3	+	1.92	6.98e-05	0.0157
cellular protein metabolic process (GO:0044267)	3643	46	24.41	+	1.88	9.6e-06	0.00352
regulation of response to stimulus (GO:0048583)	4240	53	28.41	+	1.87	2.23e-06	0.00113
negative regulation of biological process (GO:0048519)	5541	69	37.13	+	1.86	1.12e-08	1.6e-05
response to organic substance (GO:0010033)	2995	37	20.07	+	1.84	0.000228	0.0346
organelle organization (GO:0006996)	3574	44	23.95	+	1.84	3.78e-05	0.0103
protein metabolic process (GO:0019538)	4218	49	28.26	+	1.73	4.73e-05	0.0119
cellular macromolecule metabolic process (GO:0044260)	4963	57	33.26	+	1.71	8.87e-06	0.00341
regulation of biological quality (GO:0065008)	4007	46	26.85	+	1.71	0.000134	0.0235
transport (GO:0006810)	4501	51	30.16	+	1.69	7.08e-05	0.0157
establishment of localization (GO:0051234)	4653	52	31.18	+	1.67	8.7e-05	0.0178
cellular component organization or biogenesis (GO:0071840)	5999	67	40.2	+	1.67	1.9e-06	0.00107
negative regulation of cellular process (GO:0048523)	4909	54	32.89	+	1.64	7.79e-05	0.0166
localization (GO:0051179)	5807	61	38.91	+	1.57	8.51e-05	0.0177
macromolecule metabolic process (GO:0043170)	6193	65	41.5	+	1.57	3.46e-05	0.00992
cellular component organization (GO:0016043)	5775	59	38.7	+	1.52	0.00027	0.0391
regulation of macromolecule metabolic process (GO:0060255)	6301	64	42.22	+	1.52	0.000127	0.0238
cellular response to stimulus (GO:0051716)	6770	68	45.36	+	1.5	8.08e-05	0.017
regulation of metabolic process (GO:0019222)	6847	67	45.88	+	1.46	0.000258	0.0381
regulation of biological process (GO:0050789)	11856	113	79.44	+	1.42	1.94e-09	1.53e-05
biological regulation (GO:0065007)	12571	118	84.23	+	1.4	5.81e-10	9.16e-06
regulation of cellular process (GO:0050794)	11302	101	75.73	+	1.33	1.44e-05	0.00493
cellular process (GO:0009987)	15487	123	103.77	+	1.19	6.26e-05	0.015
